# Evaluating sequencing strategies for endometrial microbiome profiling in endometrial cancer: a comparative study of short- and long-read 16S rRNA approaches

**DOI:** 10.1101/2025.09.02.673865

**Authors:** Sophia Bebelman, Anastasiia Artuyants, Bianca Nijmeijer, Sandra Fitzgerald, Claire Henry, Cherie Blenkiron

## Abstract

**Background:** Endometrial cancer (EC) is the most common gynaecological malignancy globally, with rising incidence and notable disparities in outcomes. In New Zealand, EC rates have increased significantly, particularly among Māori and Pacific women, who face higher risks of advanced disease and poorer outcomes. Microbial dysbiosis has been implicated in EC pathogenesis, but characterising the uterine microbiome is challenging due to low microbial biomass and high contamination risk.

**Aims:** This study aimed to pilot a protocol that could inform the preparation of a larger cohort trial. Short-read Illumina MiSeq and long-read Oxford Nanopore Technologies (ONT) 16S rRNA gene sequencing were investigated to profile the uterine microbiome in people with EC.

**Methods and Results:** Uterine and vaginal swabs were analysed to assess platform performance in terms of DNA recovery, sequencing success, diversity metrics, and taxonomic resolution. The impact of sample freezing or immediate lysis prior to DNA extraction was also evaluated. ONT sequencing provided enhanced species-level resolution and improved detection of low-abundance taxa but showed variable performance in low-yield samples. Freezing prior to cell DNA extraction modestly increased bacterial 16S copy numbers and improved community consistency. Contamination was a problem across both platforms, particularly in low-biomass samples, but can be minimised during data analysis.

**Conclusion:** This study provides practical guidance for sequencing platform selection and sample handling in uterine microbiome research. Our findings support future efforts to elucidate microbial contributions to EC pathogenesis and highlight the importance of rigorous contamination control. Importantly, this is the first presentation of a New Zealand cohort and contributes valuable data from an underrepresented population and informs future research in diverse clinical settings.
