## Supplemental Table 1 for "Evaluating sequencing strategies for endometrial microbiome profiling in endometrial cancer: a comparative study of short- and long-read 16S rRNA approaches"

### Sheet: Sheet1
Table S1. Quality control of ONT and Illumina sequencing samples. Sample codes follow the format: sample number - pathology - patient code. Pathology types are categorised as: E: Endometrioid; S: Serous; U: Unknown; N: Non-cancerous (vaginal swabs from patients with endometriosis). Patient codes: A-Z: Paired samples tested on both ONT and Illumina; 1-5: Samples used to compare collection methods …
		ONT				Illumina
Sample code	ddPCR human: bacteria	Initial read count (basecalled)	Read quality (mean)	Read length (median)	Pass/fail	input	filtered	percentage of input passed filter	denoised	non-chimeric	percentage of input non-chimeric	Pass/fail
01-E-A	286.87	176958	21	1524	Pass	24758	23017	92.97	22938	22938	92.65	Pass
02-E-A	165.64	414322	20.4	1493	Pass	117610	104023	88.45	103867	103563	88.06	Pass
03-E-B	42.39	625326	20.6	1487	Pass	38	12	31.58	1	1	2.63	Fail
04-E-B	897.17	384462	21.4	1519	Pass	7699	6988	90.77	6959	6959	90.39	Fail
05-E-C	24.92	892592	20.3	1488	Pass	130120	120337	92.48	120244	120234	92.4	Pass
06-E-C	57.33	1242270	20.5	1490	Pass	206093	192607	93.46	192486	192486	93.4	Pass
07-E-D	0.05	804095	20.5	1491	Pass	232222	211876	91.24	210999	178537	76.88	Pass
08-E-D	0.06	1249523	20.4	1491	Pass	227785	207250	90.98	206528	170059	74.66	Pass
09-E-E	22.83	667388	20.9	1503	Pass	46409	43408	93.53	43377	43373	93.46	Pass
10-E-E	56.26	517789	20.5	1524	Pass	81455	74249	91.15	74133	74133	91.01	Pass
11-E-F	22.46	1111473	20.7	1529	Pass	206585	188388	91.19	188050	188019	91.01	Pass
12-E-F	38.92	781997	21	1533	Pass	146495	135088	92.21	134813	134749	91.98	Pass
13-E-G	336.15	383002	20.7	1498	Pass	40582	38606	95.13	38543	38543	94.98	Pass
14-E-G	88.92	381263	21.1	1490	Pass	47486	44532	93.78	44462	44458	93.62	Pass
15-S-H	35.45	585243	21.5	1505	Pass	22105	20894	94.52	20860	20860	94.37	Pass
16-S-H	3.48	382678	20.6	1492	Pass	26621	24946	93.71	24911	24911	93.58	Pass
17-E-I	92.26	515633	20.3	1487	Pass	41556	38432	92.48	38365	38365	92.32	Pass
18-E-I	56.16	586713	20.7	1500	Pass	164974	155830	94.46	155736	152101	92.2	Pass
19-S-J	106.82	647932	20.5	1491	Pass	44787	41890	93.53	41850	41850	93.44	Pass
20-S-J	122.54	8513	20.7	1534	Fail	30645	28675	93.57	28633	28633	93.43	Pass
23-S-L	47.79	660263	21.1	1502	Pass	45498	42028	92.37	41984	41984	92.28	Pass
24-S-L	152.89	288939	20.8	1497	Pass	29	8	27.59	2	2	6.9	Fail
25-S-M	135.26	662866	20.5	1498	Pass	62576	57933	92.58	57895	57895	92.52	Pass
26-S-M	202.14	506941	21.1	1505	Pass	372715	355964	95.51	355625	353703	94.9	Pass
27-S-N	253.01	783685	20.6	1530	Pass	69571	66194	95.15	66113	66113	95.03	Pass
28-S-N	775.09	1128092	20.7	1530	Pass	170480	163214	95.74	163135	163098	95.67	Pass
29-E-O	406.78	489995	21	1510	Pass	13184	12248	92.9	12224	12224	92.72	Pass
30-E-O	164.24	281769	20.5	1499	Pass	82	42	51.22	15	15	18.29	Fail
31-E-P	3.94	997834	21	1502	Pass	369038	347410	94.14	346747	331641	89.87	Pass
32-E-P	3.44	1001848	20.9	1502	Pass	340480	318498	93.54	318222	313179	91.98	Pass
35-E-R	0.25	1057880	20.8	1488	Pass	255228	237320	92.98	237236	237122	92.91	Pass
36-E-R	1.7	14689	20.1	1487	Pass	101393	94974	93.67	94899	94899	93.6	Pass
37-E-S	430.89	284226	20.7	1495	Pass	11642	10645	91.44	10601	10601	91.06	Pass
38-E-S	132.54	537226	20.8	1489	Pass	35	14	40	6	6	17.14	Fail
39-S-T	27.24	493474	20.8	1526	Pass	58255	55009	94.43	54956	54954	94.33	Pass
40-S-T	12.23	1243367	20.6	1501	Pass	213645	199687	93.47	199579	199568	93.41	Pass
41-E-U	112.18	625285	20.8	1448	Pass	63306	59313	93.69	59251	59251	93.59	Pass
42-E-U	30.63	433637	21	1505	Pass	78217	73836	94.4	73779	73779	94.33	Pass
45-E-W	16.12	225649	21.1	1510	Pass	2699	2525	93.55	2502	2502	92.7	Fail
46-E-W	20.85	526123	20.8	1494	Pass	17300	16415	94.88	16382	16373	94.64	Pass
47-E-X	273.53	977395	21.1	1498	Pass	117946	113094	95.89	113009	112751	95.6	Pass
48-E-X	183.38	457492	21.9	1512	Pass	71096	67225	94.56	67111	67111	94.39	Pass
49-E-Y	12.12	575849	20.6	1500	Pass	180044	168291	93.47	168155	168116	93.37	Pass
50-E-Y	14.54	833041	20.5	1492	Pass	52382	48706	92.98	48664	48662	92.9	Pass
51-E-Z	77.48	612462	20.7	1494	Pass	96493	91441	94.76	91372	91369	94.69	Pass
52-E-Z	25.7	703378	20.6	1491	Pass	19	8	42.11	3	3	15.79	Fail
53-U-1-A	367.12	271955	21.2	1526	Pass
54-U-1-B	87.43	396356	21.1	1510	Pass
55-U-1-C	265.41	539353	21.2	1515	Pass
56-U-1-D		1181439	20.8	1528	Pass
57-U-2-A	424.13	412164	20.9	1508	Pass
58-U-2-B	154.4	1102	18.7	1529	Fail
59-U-2-C	196.25	1060911	20.5	1501	Pass
60-U-2-D	65.18	369578	20.6	1522	Pass
61-U-3-A	137.24	497584	20.6	1507	Pass
62-U-3-B	662.82	372361	20.9	1494	Pass
63-U-3-C	44.24	1723990	20.5	1468	Pass
64-U-3-D	22.68	619993	20.5	1500	Pass
65-U-4-A	14.47	1460512	20.8	1510	Pass
66-U-4-B	104.11	576103	21.6	1517	Pass
67-U-4-C	83.69	748424	20.7	1510	Pass
68-U-4-D	49.78	162749	20.5	1525	Pass
69-U-5-A	66.99	1097695	20.3	1492	Pass
70-U-5-B	47.53	589795	20.5	1494	Pass
71-U-5-C	10.74	960729	20.6	1519	Pass
72-U-5-D	10.77	974597	20.2	1496	Pass
73-N-6	0.21	817321	21	1528	Pass
74-N-6	0.12	1075086	20.9	1531	Pass
75-N-6	0.28	682904	20.9	1534	Pass
